# Adaptation and conservation of turtle visual opsins over a deep phylogenetic divergence

**DOI:** 10.64898/2026.10.31.763363

**Authors:** Taegan JM Perez, Golnar Jalilvand, Wali Mir, Angela Adjei, Belinda SW Chang, Rayna C Bell, Ryan K Schott

**Affiliations:** Department of Biology & Centre for Vision Research, York University, Toronto, Canada; Herpetology Department, California Academy of Sciences, San Francisco, CA, United States of America; Departments of Ecology and Evolutionary Biology & Cell and Systems Biology, University of Toronto, Toronto, ON M5S 3G5, Canada; Centre for the Analysis of Genome Evolution and Function, University of Toronto, Toronto, ON M5S 3B2, Canada

**Keywords:** Retinal photoreceptor cells, visual pigments, visual opsin, phototransduction, ultraviolet sensitive

## Abstract

The ecological radiation of organisms in diverse light environments depends, in part, on adaptive alterations within visual systems, particularly retinal photoreceptors and their visual pigments. Evidence of visual adaptation occurs across vertebrate lineages but is notably lacking in turtles, despite their complex visual system with up to eight photoreceptor cell types and five visual pigments. This lack of knowledge is especially pronounced in side-neck turtles (Pleurodira), as nearly all information on turtle vision derives from hidden-neck turtles (Cryptodira). Here, we bridge this ∼200-million-year evolutionary gap by investigating visual opsin evolution using an eye transcriptome and whole-genome sequences from 59 turtle species spanning both suborders, as well as an additional 42 representative reptile species. We estimated selective pressures using codon-based evolutionary models, testing for positive selection and long-term shifts between turtles and other reptiles, between suborders, and among major habitat types. We also analysed spectral tuning sites to assess how spectral sensitivity diverged between and within suborders. Our analyses revealed remarkably conserved turtle visual opsin sequences, with phylogeny-wide positive selection detected only in *LWS*. Habitat explained more shifts in selective pressure than taxonomy, with long-term shifts detected across all five opsins. Spectral tuning sites predict conserved UV sensitivity of *SWS1* across cryptodirans, consistent with the few species previously characterised, whereas shared changes identified in pleurodirans predict violet sensitivity, revealing previously unrecognized divergence in short-wavelength vision between turtle suborders. This study advances our understanding of turtle visual system evolution and highlights the need for conservation strategies that account for their distinct visual capabilities.
