## Supplementary File S1 for "Adaptation and conservation of turtle visual opsins over a deep phylogenetic divergence"

### Sheet: Overall
Site (RH1 numbering)	Known from	Known spectral variants	Opsin						Fubar Sites	RH1	Bovine	RH2	Bovine	LWS	Bovine	SWS1	Bovine	SWS2	Bovine
			RH1	RH2	LWS	SWS1	SWS2			22	22	13	13	26	9	13	16	24	18
44	SWS2	M/T	M	I	M	M/T	M			25	25	96	96	54	39	83	88	67	59
46	SWS1/2	F/T/L	L	F	F	L/F/V/I	L			33	33	108	108	111	170	92	97	99	91
49	RH2, SWS1/2	S/F/A/V/L	L	F	I/L/F/V/A	F/V/L	V/T/A/M			84	84	165	165	134	193	104	109	203	195
52	RH2, SWS1/2	L/M/T/F	F	L/I	V/I	V/T/M/A/W	M/V/T/L			87	87	205	205	181	240	107	112	228	220
83	RH1/2	D/N	N	D/N	D	G	N			112	112	213	213					312	304
86	RH2, SWS1	M/T/F/S/L/Y	M	M	E	F/V/L	V			154	154	214	214
87	RH1, SWS1	V/D/C/A	V/I	A	T	C	V/I			173	173
90	RH1, SWS1	G/S/C	G	G	A	S	G			217	217
91	SWS1/2	V/I/S/P	F	F	S	V/I	T/S/I			263	263
93	SWS1/2	T/P/L/I	T	V	I	M/T/P	T			290	290
94	RH1/SWS2	A/S/C	T	T	S	V	A/G			311	311
96	RH1	Y/V	Y	Y/S/C	I/V/F	I/V	Y		Busted Selected Sites	319	319			81	140
97	RH2, SWS1/2	T/A/S/C	T	T	N	A/S	S							180	239
102	RH1	Y/F	Y	Y	Y	Y	Y							285	270
109	SWS1/2	V/A/G	G	G	L	A/V/G	A/G							302	287
113	RH1, SWS1	E/D	E	E	E	E	E
114	SWS1	A/G	G	G	G	A/G	G
116	SWS1/2	L/V/T	F	F	T	A/L/T	A/T
118	RH1, SWS1/2	S/T/A/G	T	T	S	S	T
119	RH1	L/F	L	L	V/A/T	V/A	L
122	RH1, SWS2	E/I/Q/M	E	Q/K	I/V	L	M
124	RH1	A/S/G/V	A/G*	A	A/G	T	S		RH1 G only in Vijayachelys silvatica
132	RH1	A/S/V	A	A	S	A	A
164	RH1, RH2, LWS	S/A	A	A/S	S/A	G/S	G
181	LWS	H/Y	E	E	H	E	E
194	RH1	P/R	L	L/H	G	V	T/S
195	RH1	N/A	K	N/S	S/N	G	N/S/G
207	RH1, RH2/SWS2	M/L	M	M	L	L	L
208	RH1	F/Y	F	F	M	F	F
211	RH1	H/C	H	H	C	G/C	C
261	RH1, SWS2, LWS	F/Y	F	F	Y	F/Y	F
265	RH1, SWS2	W/Y	W	W	W	W/Y	W
269	SWS2, LWS	A/S/T	A	A	T	A	A
292	RH1/2, LWS, SWS2	A/S	A/S*	A	A	A	A/S		RH1 S only in Vijayachelys silvatica
295	RH1	A/S	A	S	A/S*	S	S		LWS S only in Vijayachelys silvatica
299	RH1	A/S	A/S	S	T	C	T
300	RH1	I/T/L	I	L	I	V/I	V
317	RH1	A/I/M/T	M	M	I/L*	I	M/L		LWS L only in Pangshura tecta

### Sheet: Lineage Specific 
				Unique among turtles	Pleurodira										Marine
Site (RH1 numbering)	Known from	Known spectral variants		Site	RH1	Site	RH2	Site	LWS	Site	SWS1	Site	SWS2	Site	RH1	Site	RH2	Site	LWS	Site	SWS1	Site	SWS2
				37	Y (F)	24	Y (F)	111	I (V)	34	M (L/V/R/A)	18	K (S/N/T)	168	S (A)	164	S (A)	155	A (G)	93	T (M/L/P)	18	K (S/N/T)
44	SWS2	M/T		41	A (S)	39	V (I)	112	I (V/L)	36	T (A)	217	G/T (S/A)	260	A (S)	284	T (S)	37	F (Y)			292	A (S)
46	SWS1/2	F/T/L		112	V/I (V/I)	40	I (V)	162	I (V/L)	149	N (S/T)	228	M (L)			282	E (D)	42	V (L/F)			162	I (V/L)
49	RH2, SWS1/2	S/F/A/V/L		154	M (F/L/V)	100	Y (N)			52	T (M/V/W)	292	A (S)									297	S (A)
52	RH2, SWS1/2	L/M/T/F		158	G/A (M/I)	108	V (M/I/N)			88	L (M/I/ST/F)	7	D (E)									49	T (V/A)
83	RH1/2	D/N		299	S (A)	112	L (V)			93	P (M/L/T/)											81	M (V/L/A/I)
86	RH2, SWS1	M/T/F/S/L/Y		Known spectral tuning site		213	T (V/I)			108	H (Q/E/K)											202	T (S)
87	RH1, SWS1	V/D/C/A								109	G (V/A)
90	RH1, SWS1	G/S/C		Terrestrial						111	S (A)
91	SWS1/2	V/I/S/P		Site	SWS1	Site	SWS2			116	T (L/A)
93	SWS1/2	T/P/L/I		263	I (C)	66	R (K)			120	G (A)
94	RH1/SWS2	A/S/C		333	M (V/M)	100	H (K/Q/N)			164	S (G)
96	RH1	Y/V				116	T (A/T)			166	S (G)
97	RH2, SWS1/2	T/A/S/C				151	S (T)			172	F (Y)
102	RH1	Y/F								180	A (P)
109	SWS1/2	V/A/G								228	R/N (G)
113	RH1, SWS1	E/D								282	T/S (G)
114	SWS1	A/G								290	I (V)
116	SWS1/2	L/V/T
118	RH1, SWS1/2	S/T/A/G
119	RH1	L/F
122	RH1, SWS2	E/I/Q/M
124	RH1	A/S/G/V
132	RH1	A/S/V
164	RH1, RH2, LWS	S/A
181	LWS	H/Y
194	RH1	P/R
195	RH1	N/A
207	RH1, RH2/SWS2	M/L
208	RH1	F/Y
211	RH1	H/C
261	RH1, SWS2, LWS	F/Y
265	RH1, SWS2	W/Y
269	SWS2, LWS	A/S/T
292	RH1/2, LWS, SWS2	A/S
295	RH1	A/S
299	RH1	A/S
300	RH1	I/T/L
317	RH1	A/I/M/T

### Sheet: SWS1_Pleurodira
	86	90	93		Lmax
Cryptodira	F	S	M/T		356-358
Pleurodira	V	S	P
Aye-aye	F	S	P		406
Aye-aye P93T	F	S	T		371
Goldfish	F	S	Q		358
Goldfish F86V	V	S	Q		359
Guinea pig	V	S	A		420
Guinea pig V86F	F	S	A		367
