## Supplementary File S2 for "Adaptation and conservation of turtle visual opsins over a deep phylogenetic divergence"

### Sheet: Species_Information Updated
Species	Common name	Family	Suborder	Sequence source	Habitat category	Habitat description	Habitat references	Links/DOIs
Carettochelys insculpta	Pig-nosed turtle	Carettochelyidae	Cryptodira	Genome	Freshwater	Slow-moving rivers, lakes, lagoons, wetlands, and associated estuarine/brackish habitats of northern Australia and southern New Guinea	Georges A, Rose M. 1993. Conservation biology of the pig-nosed turtle, Carettochelys insculpta. Chelonian Conservation and Biology 1:3-12.
Caretta caretta	Loggerhead sea turtle	Cheloniidae	Cryptodira	Genome	Marine	Coastal and pelagic marine waters	Spotila JR. 2004. Sea Turtles: A Complete Guide to Their Biology, Behavior, and Conservation. Johns Hopkins University Press. ISBN 0-8018-8007-6.
Chelonia mydas	Green sea turtle	Cheloniidae	Cryptodira	Genome	Marine	Tropical and subtropical marine waters	Spotila JR. 2004. Sea Turtles: A Complete Guide to Their Biology, Behavior, and Conservation. Johns Hopkins University Press. ISBN 0-8018-8007-6.
Eretmochelys imbricata	Hawksbill sea turtle	Cheloniidae	Cryptodira	Genome	Marine	Tropical and subtropical coastal marine habitats, particularly coral reefs	Lutz PL, Musick JA, eds. 1997. The Biology of Sea Turtles. CRC Press. ISBN 978-0-8493-8422-6.
Lepidochelys kempii	Kemp's ridley sea turtle	Cheloniidae	Cryptodira	Genome	Marine	Shallow coastal waters of the Gulf of Mexico and western Atlantic Ocean	Griffin LP et al. 2019. Warming seas increase cold-stunning events for Kemp's ridley sea turtles in the northwest Atlantic. PLOS ONE 14:e0211503.	https://doi.org/10.1371/journal.pone.0211503
Lepidochelys olivacea	Olive ridley sea turtle	Cheloniidae	Cryptodira	Genome	Marine	Tropical and subtropical marine waters	Ernst CH, Barbour RW, Lovich JE. 1994. Turtles of the United States and Canada. Smithsonian Institution Press. ISBN 1-56098-346-9.
Natator depressus	Flatback sea turtle	Cheloniidae	Cryptodira	Genome	Marine	Shallow coastal marine waters of northern Australia	Limpus C. 2007. A Biological Review of Australian Marine Turtles. 5. Flatback Turtle, Natator depressus. Queensland Environmental Protection Agency.
Chelydra serpentina	Common snapping turtle	Chelydridae	Cryptodira	Genome	Freshwater	Ponds, lakes, rivers, and other freshwater habitats of North America	Safi A, Hashmi MUA, Smith JP. 2020. A review of distribution, threats, conservation and status of freshwater turtles of Ontario, Canada. Journal of Environmental Sciences 2:36-41.
Macrochelys suwanniensis	Suwannee alligator snapping turtle	Chelydridae	Cryptodira	Genome	Freshwater	Mainstem rivers, large tributaries, and associated floodplain habitats of the Suwannee River drainage	Thomas TM et al. 2014. Taxonomic assessment of alligator snapping turtles, with the description of two new species. Zootaxa 3786:141-165; Thomas TM et al. 2025. Macrochelys suwanniensis species account.	https://doi.org/10.11646/zootaxa.3786.2.4; https://iucn-tftsg.org/cbftt/species-accounts/macrochelys-suwanniensis-133/
Dermatemys mawii	Central American river turtle	Dermatemydidae	Cryptodira	Genome	Freshwater	Slow-moving rivers and associated freshwater habitats of Central America	Turtle Taxonomy Working Group. 2025. Turtles of the World: Annotated Checklist and Atlas, 10th ed.	https://doi.org/10.3854/crm.10.checklist.atlas.v10.2025
Dermochelys coriacea	Leatherback sea turtle	Dermochelyidae	Cryptodira	Genome	Marine	Predominantly pelagic marine waters	Caribbean Conservation Corporation & Sea Turtle Survival League. 2005. Species Fact Sheet: Leatherback Sea Turtle.
Actinemys marmorata	Northwestern pond turtle	Emydidae	Cryptodira	Genome	Freshwater	Ponds, marshes, rivers, estuaries, and associated terrestrial habitats of western North America	Reese DA, Welsh HH Jr. 1997. Use of terrestrial habitat by western pond turtles: implications for management. In: Conservation, Restoration, and Management of Tortoises and Turtles, pp. 352-357.	https://research.fs.usda.gov/treesearch/3652; https://www.fs.usda.gov/psw/publications/reese/reese3.pdf
Actinemys pallida	Southwestern pond turtle	Emydidae	Cryptodira	Genome	Freshwater	Rivers, ponds, and associated freshwater habitats of southwestern North America and northwestern Mexico	Spinks PQ, Thomson RC, Shaffer HB. 2014. The advantages of going large: genome-wide SNPs clarify the complex population history and systematics of the threatened western pond turtle. Molecular Ecology 23:2228-2241.	https://doi.org/10.1111/mec.12736
Chrysemys picta bellii	Western painted turtle	Emydidae	Cryptodira	Genome	Freshwater	Ponds, lakes, wetlands, and slow-moving freshwater systems of western North America	Marchand KA, Somers CM, Poulin RG. 2019. Spatial ecology and multi-scale habitat selection by western painted turtles in an urban area. Canadian Field-Naturalist 132:108-119.	https://doi.org/10.22621/cfn.v132i2.2036
Clemmys guttata	Spotted turtle	Emydidae	Cryptodira	Genome	Freshwater	Shallow wetlands and associated terrestrial habitats in eastern North America	Beaudry F, deMaynadier PG, Hunter ML Jr. 2009. Seasonally dynamic habitat use by spotted and Blanding's turtles in Maine. Journal of Herpetology 43:636-645.	https://doi.org/10.1670/08-127.1
Deirochelys reticularia miaria	Western chicken turtle	Emydidae	Cryptodira	Genome	Freshwater	Freshwater wetlands and associated terrestrial habitats of the south-central United States	Dinkelacker SA, Hilzinger NL. 2014. Demographic and reproductive traits of western chicken turtles in central Arkansas. Journal of Herpetology 48:439-444.	https://doi.org/10.1670/12-227
Emydoidea blandingii	Blanding's turtle	Emydidae	Cryptodira	Genome	Freshwater	Shallow, vegetated wetlands and associated terrestrial habitats in North America	Ernst CH, Barbour RW, Lovich JE. 1994. Turtles of the United States and Canada; Beaudry F, deMaynadier PG, Hunter ML Jr. 2009. Seasonally dynamic habitat use by spotted and Blanding's turtles in Maine.	https://doi.org/10.1670/08-127.1
Emys orbicularis	European pond turtle	Emydidae	Cryptodira	Genome	Freshwater	Ponds, lakes, wetlands, and slow-moving waterways in Europe and adjacent regions	Mitrus S. 2006. Fidelity to nesting area of the European pond turtle, Emys orbicularis. Belgian Journal of Zoology 136:25-30.
Glyptemys insculpta	Wood turtle	Emydidae	Cryptodira	Genome	Freshwater	Forested rivers and streams and adjacent terrestrial habitats in North America	Ernst CH, Lovich JE. 2009. Turtles of the United States and Canada, 2nd ed. Johns Hopkins University Press.
Graptemys geographica	Northern map turtle	Emydidae	Cryptodira	Genome	Freshwater	Rivers and lakes in eastern North America	Gordon DM, MacCulloch RD. 1980. An investigation of the ecology of the map turtle in the northern part of its range. Canadian Journal of Zoology 58:2210-2219.	https://doi.org/10.1139/z80-303
Malaclemys terrapin	Diamondback terrapin	Emydidae	Cryptodira	Genome	Freshwater	Brackish and estuarine habitats, particularly coastal salt marshes, tidal creeks, and estuaries	Hart KM, Lee DS. 2006. The diamondback terrapin: biology, ecology, cultural history, and conservation status of an obligate estuarine turtle. Studies in Avian Biology 32:206-213; USGS species profile.	https://pubs.usgs.gov/publication/70028593; https://nas.er.usgs.gov/queries/factsheet.aspx?speciesid=1246&lang=en
Terrapene carolina	Eastern box turtle	Emydidae	Cryptodira	Genome	Terrestrial	Primarily terrestrial forests, fields, ecotones, and related habitats, with occasional use of shallow wetlands	Kiester AR, Willey LL. 2015. Terrapene carolina - Eastern Box Turtle, Common Box Turtle. Chelonian Research Monographs 5.	https://doi.org/10.3854/crm.5.085.carolina.v1.2015; https://iucn-tftsg.org/cbftt/species-accounts/terrapene-carolina-085/
Terrapene triunguis	Three-toed box turtle	Emydidae	Cryptodira	Genome	Terrestrial	Primarily terrestrial, generally associated with moist forest and woodland environments	Kiester AR, Willey LL. 2015. Terrapene carolina - Eastern Box Turtle, Common Box Turtle. Chelonian Research Monographs 5; account includes triunguis within the T. carolina complex.	https://doi.org/10.3854/crm.5.085.carolina.v1.2015
Trachemys scripta	Pond slider	Emydidae	Cryptodira	Genome	Freshwater	Ponds, lakes, wetlands, and other freshwater habitats	Reshetnikov AN et al. 2023. Rarely naturalized, but widespread and even invasive: the paradox of a popular pet terrapin expansion in Eurasia. NeoBiota 81:91-127.	https://doi.org/10.3897/neobiota.81.90473
Trachemys venusta	Meso-American slider	Emydidae	Cryptodira	Genome	Freshwater	Freshwater rivers, lakes, and associated wetlands in Mexico and Central America	Fritz U, Havas P. 2007. Checklist of chelonians of the world. Vertebrate Zoology 57:149-368; Turtle Taxonomy Working Group 2025.	https://doi.org/10.3897/vz.57.e30895; https://doi.org/10.3854/crm.10.checklist.atlas.v10.2025
Cuora amboinensis	Southeast Asian box turtle	Geoemydidae	Cryptodira	Genome	Freshwater	Slow-moving freshwater systems, swamps, and associated wetland habitats of Southeast Asia	Schoppe S, Das I. 2011. Cuora amboinensis - Southeast Asian Box Turtle. Chelonian Research Monographs 5:053.1-053.13.
Cuora mccordi	McCord's box turtle	Geoemydidae	Cryptodira	Genome	Freshwater	Tropical broadleaf forest with bamboo patches, shallow wetlands, and small streams	Spinks PQ et al. 2012. Species boundaries and phylogenetic relationships in the critically endangered Asian box turtle genus Cuora. Molecular Phylogenetics and Evolution 63:656-667; Turtle Survival Alliance species account.	https://turtlesurvival.org/species/mccords-box-turtle/
Mauremys mutica	Yellow pond turtle	Geoemydidae	Cryptodira	Genome	Freshwater	Freshwater rivers, ponds, and wetlands in East Asia	Yasukawa Y, Ota H, Iverson JB. 1996. Geographic variation and sexual size dimorphism in Mauremys mutica. Zoological Science 13:303-317.	https://doi.org/10.2108/zsj.13.303
Mauremys reevesii	Reeves's turtle	Geoemydidae	Cryptodira	Genome	Freshwater	Freshwater ponds, streams, and associated wetlands in East Asia	Yabe T. 1994. Population structure and male melanism in Reeves's turtle. Japanese Journal of Herpetology 15:131-137.	https://doi.org/10.5358/hsj1972.15.4_131
Pangshura tecta	Indian roofed turtle	Geoemydidae	Cryptodira	Genome	Freshwater	Freshwater rivers, ponds, and associated wetlands of the Indian subcontinent	Spinks PQ et al. 2004. Phylogenetic hypotheses for the turtle family Geoemydidae. Molecular Phylogenetics and Evolution 32:164-182; Turtle Taxonomy Working Group 2025.	https://doi.org/10.1016/j.ympev.2003.12.015; https://doi.org/10.3854/crm.10.checklist.atlas.v10.2025
Rhinoclemmys areolata	Furrowed wood turtle	Geoemydidae	Cryptodira	Genome	Terrestrial	Predominantly terrestrial forests and savannas, with facultative use of marshes, creeks, and ephemeral pools. Southeastern Mexico and northern Central America	Fritz U, Havas P. 2007. Checklist of chelonians of the world; Vogt RC, Platt SG, Rainwater TR. 2009. Rhinoclemmys areolata - Furrowed Wood Turtle. Chelonian Research Monographs 5:022.1-022.7.	https://doi.org/10.3897/vz.57.e30895; https://doi.org/10.3854/crm.5.022.areolata.v1.2009; https://iucn-tftsg.org/cbftt/species-accounts/rhinoclemmys-areolata-022/
Vijayachelys silvatica	Cochin forest cane turtle	Geoemydidae	Cryptodira	Genome	Terrestrial	Semi-evergreen and evergreen forests of the Western Ghats of southwestern India	Deepak V, Praschag P, Vasudevan K. 2014. Vijayachelys silvatica species account; Whitaker N, Vijaya J. 2009. Biology of the forest cane turtle. Chelonian Conservation and Biology 8:109-115.	https://iucn-tftsg.org/cbftt/species-accounts/vijayachelys-silvatica-078/; https://doi.org/10.2744/CCB-0756.1
Staurotypus triporcatus	Mexican giant musk turtle	Kinosternidae	Cryptodira	Genome	Freshwater	Rivers, swamps, and other freshwater habitats of Mexico and Central America	Turtle Taxonomy Working Group. 2025. Turtles of the World: Annotated Checklist and Atlas, 10th ed.	https://doi.org/10.3854/crm.10.checklist.atlas.v10.2025
Sternotherus odoratus	Common musk turtle	Kinosternidae	Cryptodira	Genome	Freshwater	Shallow, slow-moving freshwater habitats of North America	Picard G, Carriere MA, Blouin-Demers G. 2011. Common musk turtles select habitats of high thermal quality at the northern extreme of their range. Amphibia-Reptilia 32:83-92.	https://doi.org/10.1163/017353710X541913
Platysternon megacephalum	Big-headed turtle	Platysternidae	Cryptodira	Genome	Freshwater	Mountain streams in Southeast Asia	Fong J et al. 2021. Platysternon megacephalum. IUCN Red List.	https://doi.org/10.2305/IUCN.UK.2021-2.RLTS.T17585A1423706.en
Aldabrachelys gigantea	Aldabra giant tortoise	Testudinidae	Cryptodira	Genome	Terrestrial	Terrestrial grassland, scrub, and related habitats on Aldabra Atoll	Palkovacs EP, Gerlach J, Caccone A. 2002. The evolutionary origin of Indian Ocean tortoises. Molecular Phylogenetics and Evolution 24:216-227.	https://doi.org/10.1016/S1055-7903(02)00211-7
Chelonoidis abingdonii	Pinta Island giant tortoise	Testudinidae	Cryptodira	Genome	Terrestrial	Terrestrial habitats of Pinta Island, Galapagos	Cayot LJ et al. 2022. Chelonoidis abingdonii. IUCN Red List.	https://doi.org/10.2305/IUCN.UK.2022-1.RLTS.T9017A217759270.en
Chelonoidis denticulatus	Yellow-footed tortoise	Testudinidae	Cryptodira	Genome	Terrestrial	Tropical forest habitats of South America	Turtle Taxonomy Working Group. 2017. Turtles of the World, 8th ed.; Turtle Taxonomy Working Group 2025.	https://doi.org/10.3854/crm.10.checklist.atlas.v10.2025
Gopherus agassizii	Agassiz's desert tortoise	Testudinidae	Cryptodira	Genome	Terrestrial	Arid desert habitats of the southwestern United States	Murphy RW et al. 2011. The identity of Agassiz's land tortoise. ZooKeys 113:39-71.	https://doi.org/10.3897/zookeys.113.1353
Gopherus evgoodei	Goode's thornscrub tortoise	Testudinidae	Cryptodira	Genome	Terrestrial	Tropical deciduous forest and Sinaloan desert scrub in Sonora and Sinaloa, Mexico	Edwards T et al. 2016. The desert tortoise trichotomy. ZooKeys 562:131-158; Turtle Conservancy programme.	https://doi.org/10.3897/zookeys.562.6124; https://www.turtleconservancy.org/programs/goodes-thornscrub-tortoise
Gopherus flavomarginatus	Bolson tortoise	Testudinidae	Cryptodira	Genome	Terrestrial	Semi-arid grasslands and scrublands of northern Mexico	Rhodin AGJ et al. 2018. Global conservation status of turtles and tortoises. Chelonian Conservation and Biology 17:135-161.	https://doi.org/10.2744/CCB-1348.1
Indotestudo elongata	Elongated tortoise	Testudinidae	Cryptodira	Genome	Terrestrial	Tropical and subtropical forest and associated terrestrial habitats of South and Southeast Asia	Turtle Taxonomy Working Group. 2017. Turtles of the World, 8th ed.; Turtle Taxonomy Working Group 2025.	https://doi.org/10.3854/crm.10.checklist.atlas.v10.2025
Testudo graeca	Greek tortoise	Testudinidae	Cryptodira	Genome	Terrestrial	Mediterranean and semi-arid terrestrial habitats of Europe, North Africa, and western Asia	Alsafy MAM et al. 2024. Macroscopic, microscopic, and immunofluorescent characterization of the Greek tortoise oropharyngeal floor. Microscopy Research and Technique 87:2385-2398; Turtle Taxonomy Working Group 2025.	https://doi.org/10.1002/jemt.24619; https://doi.org/10.3854/crm.10.checklist.atlas.v10.2025
Apalone spinifera	Spiny softshell turtle	Trionychidae	Cryptodira	Genome	Freshwater	Rivers, lakes, ponds, and other freshwater habitats of North America	Tamplin JW et al. 2020. Effect of acclimation temperature and substrate type on juvenile spiny softshell turtles. Journal of Thermal Biology 93:102701.	https://doi.org/10.1016/j.jtherbio.2020.102701
Chitra chitra	Asian narrow-headed softshell turtle	Trionychidae	Cryptodira	Genome	Freshwater	Large freshwater rivers and tributaries in Southeast Asia	Fritz U, Havas P. 2007. Checklist of chelonians of the world; Turtle Taxonomy Working Group 2025.	https://doi.org/10.3897/vz.57.e30895; https://doi.org/10.3854/crm.10.checklist.atlas.v10.2025
Palea steindachneri	Wattle-necked softshell turtle	Trionychidae	Cryptodira	Genome	Freshwater	Freshwater environments in China, Laos, and Vietnam	Fritz U, Havas P. 2007. Checklist of chelonians of the world; Turtle Taxonomy Working Group 2025.	https://doi.org/10.3897/vz.57.e30895; https://doi.org/10.3854/crm.10.checklist.atlas.v10.2025
Pelochelys cantorii	Asian giant softshell turtle	Trionychidae	Cryptodira	Genome	Freshwater	Large rivers and associated freshwater habitats, including some estuarine reaches, in South and Southeast Asia	Turtle Taxonomy Working Group. 2017. Turtles of the World, 8th ed.; Turtle Taxonomy Working Group 2025.	https://doi.org/10.3854/crm.10.checklist.atlas.v10.2025
Pelodiscus sinensis	Chinese softshell turtle	Trionychidae	Cryptodira	Genome	Freshwater	Ponds, rivers, lakes, and other freshwater habitats of East Asia	Ernst CH, Altenburg RGM, Barbour RW. Turtles of the World: Pelodiscus sinensis.
Rafetus swinhoei	Yangtze giant softshell turtle	Trionychidae	Cryptodira	Genome	Freshwater	Large rivers and lakes in China and Vietnam	Fong J et al. 2022. Rafetus swinhoei. IUCN Red List of Threatened Species.
Trionyx triunguis	African softshell turtle	Trionychidae	Cryptodira	Genome	Freshwater	Rivers and lakes as well as brackish and estuarine habitats in Africa and the eastern Mediterranean region	Turtle Taxonomy Working Group. 2010. Turtles of the World, 2010 Update; Turtle Taxonomy Working Group 2025.	https://doi.org/10.3854/crm.10.checklist.atlas.v10.2025
Emydura macquarii	Macquarie River turtle	Chelidae	Pleurodira	Genome	Freshwater	Rivers, wetlands, and billabongs in eastern Australia	Hutchinson M. 2018. Freshwater Turtles of South Australia. South Australian Museum.
Emydura subglobosa	Red-bellied short-necked turtle	Chelidae	Pleurodira	Genome	Freshwater	Rivers, swamps, and other freshwater habitats of northern Australia and New Guinea	Cann J, Sadlier R. 2017. Freshwater Turtles of Australia. CSIRO Publishing.
Hydromedusa tectifera	Argentine snake-necked turtle	Chelidae	Pleurodira	Genome	Freshwater	Slow-moving streams, ponds, marshes, and other freshwater habitats	Turtle Taxonomy Working Group. 2017. Turtles of the World, 8th ed.; Turtle Taxonomy Working Group 2025.	https://doi.org/10.3854/crm.10.checklist.atlas.v10.2025
Mesoclemmys tuberculata	Tuberculate toad-headed turtle	Chelidae	Pleurodira	Genome	Freshwater	Freshwater systems of northeastern South America	van Dijk PP et al. 2012. Turtles of the World, 2012 Update. Chelonian Research Monographs 5:000.243-000.328; Turtle Taxonomy Working Group 2025.	https://doi.org/10.3854/crm.10.checklist.atlas.v10.2025
Myuchelys georgesi	Bellinger River snapping turtle	Chelidae	Pleurodira	Genome	Freshwater	Riverine freshwater habitat in the Bellinger River drainage of eastern Australia	Fritz U, Havas P. 2007. Checklist of chelonians of the world; Turtle Taxonomy Working Group 2025.	https://doi.org/10.3897/vz.57.e30895; https://doi.org/10.3854/crm.10.checklist.atlas.v10.2025
Pelomedusa somalica	Somali helmeted turtle	Pelomedusidae	Pleurodira	Genome	Freshwater	Seasonal pools, pans, floodplains, and other shallow freshwater habitats in the Horn of Africa	Turtle Taxonomy Working Group. 2025. Turtles of the World: Annotated Checklist and Atlas, 10th ed.	https://doi.org/10.3854/crm.10.checklist.atlas.v10.2025
Pelomedusa subrufa	African helmeted turtle	Pelomedusidae	Pleurodira	Genome	Freshwater	Still and slow-moving freshwater habitats in sub-Saharan Africa	Abouelela S, Reem RT. 2020. Topographical and morphological studies on the African helmeted turtle. Advances in Animal and Veterinary Sciences 8; Turtle Taxonomy Working Group 2025.	https://doi.org/10.3854/crm.10.checklist.atlas.v10.2025
Pelusios castaneus	West African mud turtle	Pelomedusidae	Pleurodira	Genome	Freshwater	Ponds, swamps, streams, and other freshwater habitats of West Africa	Stuckas H et al. 2013. One extinct turtle species less: Pelusios seychellensis is not extinct, it never existed. PLOS ONE 8:e57116; Turtle Taxonomy Working Group 2025.	https://doi.org/10.1371/journal.pone.0057116; https://doi.org/10.3854/crm.10.checklist.atlas.v10.2025
Pelusios castaneus	West African mud turtle	Pelomedusidae	Pleurodira	Eye transcriptome	Freshwater	Ponds, swamps, streams, and other freshwater habitats of West Africa	Stuckas H et al. 2013. One extinct turtle species less: Pelusios seychellensis is not extinct, it never existed. PLOS ONE 8:e57116; Turtle Taxonomy Working Group 2025.	https://doi.org/10.1371/journal.pone.0057116; https://doi.org/10.3854/crm.10.checklist.atlas.v10.2025
Podocnemis expansa	South American river turtle	Podocnemididae	Pleurodira	Genome	Freshwater	Large rivers, floodplains, oxbow lakes, and associated freshwater habitats of tropical South America	Alves RRN, Santana GG. 2008. Use and commercialization of Podocnemis expansa for medicinal purposes. Journal of Ethnobiology and Ethnomedicine 4:3; Turtle Taxonomy Working Group 2025.	https://doi.org/10.1186/1746-4269-4-3; https://doi.org/10.3854/crm.10.checklist.atlas.v10.2025
Habitat categories were coded to best represent the light environment used by the turtles into three categories: Freshwater, Terrestrial, and Marine.
Freshwater includes freshwater-associated and semi-aquatic taxa whose activity occurs substantially within aquatic habitats and includes inland freshwater, brackish, and estuarine aquatic environments.
Terrestrial includes predominantly land-dwelling taxa, including species that periodically use shallow freshwater habitats.
Marine represents predominantly coastal or pelagic marine environments

### Sheet: Trait Data_Table
		Phylogenetic		Ecological
Family	Species	Pleurodira	Cryptodira	Freshwater	Marine	Terrestrial
Chelidae	Emydura macquarii
Chelidae	Emydura subglobosa
Chelidae	Hydromedusa tectifera
Chelidae	Mesoclemmys tuberculata
Chelidae	Myuchelys georgesi
Podocnemididae	Podocnemis expansa
Pelomedusidae	Pelomedusa subrufa
Pelomedusidae	Pelomedusa somalica
Pelomedusidae	Pelusios castaneus
Carettochelyidae	Carettochelys insculpta
Trionychidae	Apalone spinifera
Trionychidae	Chitra chitra
Trionychidae	Palea steindachneri
Trionychidae	Pelochelys cantorii
Trionychidae	Pelodiscus sinensis
Trionychidae	Rafetus swinhoei
Trionychidae	Trionyx triunguis
Emydidae	Actinemys marmorata
Emydidae	Actinemys pallida
Emydidae	Chrysemys picta bellii
Emydidae	Clemmys guttata
Emydidae	Deirochelys reticularia miaria
Emydidae	Emydoidea blandingii
Emydidae	Emys orbicularis
Emydidae	Glyptemys insculpta
Emydidae	Graptemys geographica
Emydidae	Malaclemys terrapin
Emydidae	Terrapene carolina
Emydidae	Terrapene triunguis
Emydidae	Trachemys scripta
Emydidae	Trachemys venusta
Platysternidae	Platysternon megacephalum
Geoemydidae	Cuora amboinensis
Geoemydidae	Cuora mccordi
Geoemydidae	Mauremys mutica
Geoemydidae	Mauremys reevesii
Geoemydidae	Pangshura tecta
Geoemydidae	Rhinoclemmys areolata
Geoemydidae	Vijayachelys silvatica
Testudinidae	Aldabrachelys gigantea
Testudinidae	Chelonoidis abingdonii
Testudinidae	Chelonoidis denticulatus
Testudinidae	Gopherus agassizii
Testudinidae	Gopherus evgoodei
Testudinidae	Gopherus flavomarginatus
Testudinidae	Indotestudo elongata
Testudinidae	Testudo graeca
Cheloniidae	Caretta caretta
Cheloniidae	Chelonia mydas
Cheloniidae	Eretmochelys imbricata
Cheloniidae	Lepidochelys kempii
Cheloniidae	Lepidochelys olivacea
Cheloniidae	Natator depressus
Dermochelyidae	Dermochelys coriacea
Chelydridae	Chelydra serpentina
Chelydridae	Macrochelys suwanniensis
Dermatemydidae	Dermatemys mawii
Kinosternidae	Staurotypus triporcatus
Kinosternidae	Sternotherus odoratus

### Sheet: VO_recovery
Legend	Genome/Transcriptome	NCBI	NCBI Annotation	Order	Family	Species	RH1	RH2	LWS	SWS1	SWS2	Total
C=complete	G		Yes	Cryptodira	Carettochelyidae	Carettochelys insculpta	C	C	C	C	C	5
P=>50%	G		Yes	Cryptodira	Cheloniidae	Caretta caretta	C	C	C	C	C	5
I=<50%	G		Yes	Cryptodira	Cheloniidae	Chelonia mydas	C	C	C	C	P (73.8%)	5
A=not found	G		Yes	Cryptodira	Cheloniidae	Eretmochelys imbricata	C	C	C	C	C	5
	G		Yes	Cryptodira	Cheloniidae	Lepidochelys kempii	C	C	C	C	C	5
	G		Yes	Cryptodira	Cheloniidae	Lepidochelys olivacea	C	C	C	C	C	5
	G		Yes	Cryptodira	Cheloniidae	Natator depressus	C	C	C	C	C	5
	G			Cryptodira	Chelydridae	Chelydra serpentina	C	C	C	C	P (88.4%)	5
	G			Cryptodira	Chelydridae	Macrochelys suwanniensis	C	C	C	C	C	5
	G			Cryptodira	Dermatemydidae	Dermatemys mawii	C	C	C	C	C	5
	G		Yes	Cryptodira	Dermochelyidae	Dermochelys coriacea	C	C	C	C	C	5
	G			Cryptodira	Emydidae	Actinemys marmorata	C	C	C	C	C	5
	G			Cryptodira	Emydidae	Actinemys pallida	C	C	C	C	C	5
	G		Yes	Cryptodira	Emydidae	Chrysemys picta bellii	C	C	C	C	C	5
	G			Cryptodira	Emydidae	Clemmys guttata	C	C	C	C	C	5
	G			Cryptodira	Emydidae	Deirochelys reticularia miaria	C	C	C	C	C	5
	G			Cryptodira	Emydidae	Emydoidea blandingii	C	C	C	C	C	5
	G		Yes	Cryptodira	Emydidae	Emys orbicularis	C	C	C	C	C	5
	G			Cryptodira	Emydidae	Glyptemys insculpta	C	C	C	C	C	5
	G			Cryptodira	Emydidae	Graptemys geographica	C	C	C	C	C	5
	G		Yes	Cryptodira	Emydidae	Malaclemys terrapin	C	C	C	C	C	5
	G			Cryptodira	Emydidae	Terrapene carolina	C	C	C	C	P (89.6%)	5
	G		Yes	Cryptodira	Emydidae	Terrapene triunguis	C	C	I (43.2%)	C	P (87.8%)	4
	G		Yes	Cryptodira	Emydidae	Trachemys scripta	C	C	P (92.9%)	C	P (78.7%)	5
	G			Cryptodira	Emydidae	Trachemys venusta	C	C	P (74.8%)	C	C	5
	G			Cryptodira	Geoemydidae	Cuora amboinensis	C	C	P (90.1%)	C	I (23.3%)	4		SWS2 fragment is conserved (no signs of degradation)
	G			Cryptodira	Geoemydidae	Cuora mccordi	C	C	P (63.6%)	C	P (78.5%)	5
	G		Yes	Cryptodira	Geoemydidae	Mauremys mutica	C	C	C	C	C	5
	G		Yes	Cryptodira	Geoemydidae	Mauremys reevesii	C	C	C	C	C	5
	G			Cryptodira	Geoemydidae	Pangshura tecta	C	C	C	C	C	5
	G			Cryptodira	Geoemydidae	Rhinoclemmys areolata	C	C	C	C	C	5
	G			Cryptodira	Geoemydidae	Vijayachelys silvatica	C	C	P (74.4%)	C	C	5
	G			Cryptodira	Kinosternidae	Staurotypus triporcatus	C	C	C	C	C	5
	G			Cryptodira	Kinosternidae	Sternotherus odoratus	C	C	C	C	C	5
	G			Cryptodira	Platysternidae	Platysternon megacephalum	C	C	C	C	C	5
	G			Cryptodira	Testudinidae	Aldabrachelys gigantea	C	C	C	C	C	5
	G		Yes	Cryptodira	Testudinidae	Chelonoidis abingdonii	C	C	P (52.3%)	C	C	5
	G			Cryptodira	Testudinidae	Chelonoidis denticulatus	C	C	P (85.2%)	C	C	5
	G			Cryptodira	Testudinidae	Gopherus agassizii	C	C	P (90.1%)	C	C	5
	G		Yes	Cryptodira	Testudinidae	Gopherus evgoodei	C	C	I (47.8%)	C	A	3
	G		Yes	Cryptodira	Testudinidae	Gopherus flavomarginatus	C	C	C	C	C	5
	G			Cryptodira	Testudinidae	Indotestudo elongata	C	C	C	C	C	5
	G			Cryptodira	Testudinidae	Testudo graeca	C	C	I (47.9%)	C	P (85.0%)	4
	G			Cryptodira	Trionychidae	Apalone spinifera	C	C	C	C	C	5
	G			Cryptodira	Trionychidae	Chitra chitra	C	C	C	C	C	5
	G			Cryptodira	Trionychidae	Palea steindachneri	C	C	C	C	C	5
	G			Cryptodira	Trionychidae	Pelochelys cantorii	C	C	C	C	C	5
	G		Yes	Cryptodira	Trionychidae	Pelodiscus sinensis	C	C	C	C	C	5
	G			Cryptodira	Trionychidae	Rafetus swinhoei	C	C	C	C	C	5
	G			Cryptodira	Trionychidae	Trionyx triunguis	C	C	C	C	C	5
	G			Pleurodira	Chelidae	Emydura macquarii macquarii	C	C	C	C	C	5
	G			Pleurodira	Chelidae	Emydura subglobosa	C	C	C	C	C	5
	G			Pleurodira	Chelidae	Hydromedusa tectifera	C	C	C	C	C	5
	G			Pleurodira	Chelidae	Mesoclemmys tuberculata	C	C	C	C	C	5
	G			Pleurodira	Chelidae	Myuchelys georgesi	C	C	C	C	C	5
	G			Pleurodira	Pelomedusidae	Pelomedusa somalica	C	C	C	C	C	5
	G			Pleurodira	Pelomedusidae	Pelomedusa subrufa	C	C	C	C	C	5
	T	Transcriptome		Pleurodira	Pelomedusidae	Pelusios castaneus	C	C	C	C	C	5
	G			Pleurodira	Pelomedusidae	Pelusios castaneus	C	C	C	C	C	5
	G			Pleurodira	Podocnemididae	Podocnemis expansa	C	C	C	C	C	5
			Total Species		59	Total Complete	60	60	49	60	51
						Total Partial	0	0	8	0	7
						Total Incomplete	0	0	3	0	1
						Total Absent	0	0	0	0	1
						Total Species	59	59	56	59	57
						Recovery	100	100	94.9153	100	96.6102
						Average Recovery	98.3051
						Min Recovery	94.9153
						Max Recovery	100

### Sheet: Reptile_VO_Recovery
Legend	Genome/Transcriptome	Source	Class	Order	Suborder	Infraorder	Family	Genus	LWS	RH1	RH2	SWS1	SWS2	Total	%
C=complete	G	NCBI		Squamata	Amphisbaenia		Rhineuridae	Rhineura floridana	C	C	C	A	A	3	60
P=>50%	G	NCBI		Squamata	Gekkota		Gekkonidae	Gekko japonicus	C		C	C		3	100
I=<50%	G	NCBI		Squamata	Gekkota		Sphaerodactylidae	Euleptes europaea	C		I	C		2	66.6667
A=not found	G	NCBI		Squamata	Iguania	Pleurodonta	Dactyloidae	Anolis carolinensis	C	C	C	C	C	5	100
	G	NCBI		Squamata	Iguania	Arcodonta	Agamidae	Pogona vitticeps	C	C	C	C	C	5	100
	G	NCBI		Squamata	Lacertoidea		Lacertidae	Podarcis raffonei	C	C	C	C	C	5	100
	G	NCBI		Squamata	Anguimorpha	Neoanguimorpha	Anguidae	Elgaria multicarinata webbii	C	C	C	C	C	5	100
	G	NCBI		Squamata	Scincoidea	Scinciformata	Cordylidae	Hemicordylus capensis	P	C	C	C	C	5	100
	G	NCBI		Squamata	Serpentes	Alethinophidia	Colubridae	Pituophis catenifer annectens	C	C		C		3	100
	G	NCBI		Squamata	Serpentes	Alethinophidia	Elapidae	Notechis scutatus	C	C		I		2	66.6667
	G	NCBI		Squamata	Serpentes	Alethinophidia	Pythonidae	Python bivittatus	C	C		C		3	100
	G	NCBI		Squamata	Serpentes	Alethinophidia	Viperidae	Protobothrops mucrosquamatus	C	C		C		3	100
	G	NCBI		Rhynchocephalia		Eusphenodontia	Sphenodontidae	Sphenodon punctatus	C	C	C	C	C	5	100
	G	NCBI		Crocodilia			Alligatoridae	Alligator mississippiensis	P	C			C	3	100
	G	NCBI		Crocodilia			Alligatoridae	Alligator sinensis	P	C			P	3	100
	G	NCBI		Crocodilia			Alligatoridae	Caiman crocodilus	P	C			C	3	100
	G	NCBI		Crocodilia			Crocodylidae	Crocodylus niloticus	P	C			C	3	100
	G	NCBI		Crocodilia			Crocodylidae	Crocodylus porosus	I	C			I	1	33.3333
	G	NCBI		Crocodilia			Crocodylidae	Crocodylus rhombifer	P	C			I	2	66.6667
	G	NCBI		Crocodilia			Crocodylidae	Crocodylus siamensis	P	C			C	3	100
	G	NCBI		Crocodilia			Gavialidae	Gavialis gangeticus	I	C			I	1	33.3333
	G	NCBI	Aves	Paleognathae				Struthio camelus	C	C	C	C	C	5	100
	G	NCBI	Aves	Paleognathae				Rhea pennata	C	C	C	C	C	5	100
	G	NCBI	Aves	Paleognathae				Apteryx mantelli	C	C	C	I	C	4	80
	G	NCBI	Aves	Neognathae				Gallus gallus	P	I	C	I	P	3	60
	G	NCBI	Aves	Neognathae				Cygnus olor	I	I	I	I	I	0	0
	G	NCBI	Aves	Neognathae				Phaenicophaeus curvirostris	P	C	C	C	C	5	100
	G	NCBI	Aves	Neognathae				Grus americana	C	C	C	C	C	5	100
	G	NCBI	Aves	Neognathae				Nyctibius grandis	P	I	C	I	I	2	40
	G	NCBI	Aves	Neognathae				Antrostomus carolinensis	I	C	I	I	I	1	20
	G	NCBI	Aves	Neognathae				Gavia stellata	C	C	C	C	C	5	100
	G	NCBI	Aves	Neognathae				Calonectris borealis	C	C	C	C	C	5	100
	G	NCBI	Aves	Neognathae				Aptenodytes patagonicus	I	I	I	I	I	0	0
	G	NCBI	Aves	Neognathae				Mycteria americana	C	C	C	I	C	4	80
	G	NCBI	Aves	Neognathae				Nipponia nippon	I	C	C	C	I	3	60
	G	NCBI	Aves	Neognathae				Athene noctua	I	C	I	I	I	1	20
	G	NCBI	Aves	Neognathae				Haliaeetus leucocephalus	I	C	C	C	I	3	60
	G	NCBI	Aves	Neognathae				Colius striatus	I	I	C	I	I	1	20
	G	NCBI	Aves	Neognathae				Indicator indicator	I	I	C	C	I	2	40
	G	NCBI	Aves	Neognathae				Falco peregrinus	I	C	C	C	I	3	60
	G	NCBI	Aves	Neognathae				Lathamus discolor	I	I	I	C	I	1	20
	G	NCBI	Aves	Neognathae				Corvus hawaiiensis	I	C	I	I	I	1	20
								Total present	29	33	23	22	20
